# Unexpected higher convergence of human-great ape enteric viromes in central African forest than in a European zoo: A One Health analysis

**DOI:** 10.1101/2022.07.29.501976

**Authors:** Victor Narat, Maud Salmona, Mamadou Kampo, Thibaut Heyer, Severine Mercier-Delarue, Noémie Ranger, Stephanie Rupp, Philippe Ambata, Richard Njouom, François Simon, Jérôme Le Goff, Tamara Giles-Vernick

## Abstract

Human-animal pathogenic transmissions threaten both human and animal health, and the processes catalyzing zoonotic spillover and spillback are complex. Prior field studies offer partial insight into these processes but overlook animal ecologies and human perceptions and practices facilitating human-animal contact. Conducted in Cameroon and a European zoo, this holistic study elucidates these processes, integrating metagenomic, historical, anthropological and great ape ecological analyses, and real-time evaluation of human-great ape contact types and frequencies. Surprisingly, we find more enteric virome sharing between Cameroonian humans and great apes than in the zoo, a virome convergence between Cameroonian humans and gorillas, and adenovirus and enterovirus taxa as most frequently shared between Cameroonian humans and great apes. In addition to physical contact from hunting, meat handling and fecal exposure, overlapping human cultivation and gorilla pillaging in forest gardens explain these unexpected findings. Our multidisciplinary study identifies environmental co-use as a complementary mechanism for viral sharing.
