## Supplemental Table 1 for "Unexpected higher convergence of human-great ape enteric viromes in central African forest than in a European zoo: A One Health analysis"

### Sheet: Feuil1
				DNA sequencing									RNA sequencing
Sample	Group	Sex	Age	Number of raw reads	Classified reads	%Classified reads	Chordate reads	Artificial reads	Unclassified reads	Microbial reads	Bacterial reads	Viral reads	Number of raw reads2	Classified reads3	% Classified	Chordate reads4	Artificial reads5	Unclassified reads6	Microbial reads7	Bacterial reads8	Viral reads9
1	CamGor	M	Medium	24560291	8852851	0.360454	357581	0	15707440	8490477	8427873	5905	55600000	40702035	0.732051	101371	0	14876596	38292497	34802363	37334
2	CamGor	F	Old	35576474	19361297	0.544216	233884	0	16215177	19104977	18947620	6207	144000000	119240055	0.828056	133466	0	24567935	118762438	115813321	135318
3	CamHum	M	Old	40160797	13787949	0.343319	2184987	0	26372848	11592363	11450358	41416	47200000	46300741	0.980948	13995	0	897189	46217720	45908965	24402
4	CamHum	M	Young	56384630	25117925	0.445475	2679976	0	31266705	22393472	22099147	14869	35700000	35127291	0.983958	9161	0	550141	35094154	34704646	183634
5	CamGor	M	Medium	27192571	10368078	0.381283	228557	0	16824493	9794586	7424125	8138	16500000	9355702	0.567012	14328	0	7149265	9215766	8027621	27451
6	CamHum	M	Old	30169412	9218347	0.305553	118477	0	20951065	9019847	8392968	5441	42200000	41884563	0.992525	2549	0	323827	41863744	41716970	18120
7	CamChim	NA	NA	45935416	24084540	0.524313	1485258	0	21850876	22569488	19032066	3359698	37500000	31947716	0.851939	32045	0	5542719	31836167	29500349	842591
8	CamHum	M	Medium	42236793	12019576	0.284576	637793	0	30217217	11212380	9908870	4198	52000000	51697766	0.994188	1886	0	274258	51670992	51475853	23343
9	CamHum	M	Medium	36798119	16903483	0.459357	2747116	0	19894636	14119941	13830081	96932	49400000	47960667	0.970864	31793	0	1466835	47870991	47242654	395582
10	CamHum	M	Old	26695040	10608441	0.397394	609531	0	16086599	9987630	9887130	11275	42700000	41816994	0.979321	18392	0	899033	41777314	41577295	25188
11	CamHum	M	Old	20902973	7224036	0.345598	263141	0	13678937	6955065	6888714	12628	77700000	77590158	0.998586	1432	0	81476	77571004	77394998	29654
12	CamHum	M	Old	32675005	12024253	0.367995	1574994	0	20650752	10437507	10064042	235898	24000000	23945858	0.997744	622	0	55877	23942724	23895404	11185
13	CamChim	NA	NA	37719427	14671117	0.388954	1266979	0	23048310	13391096	13207903	91010	55300000	49498789	0.895096	38017	0	5758241	49441101	48108233	1014479
14	CamHum	M	Medium	27992411	11500893	0.410858	112379	0	16491518	11380734	11298946	3203	40400000	40328694	0.998235	1529	0	94074	40323597	40280895	18341
15	CamHum	M	Medium	44544518	15004198	0.336836	360046	0	29540320	14615327	14407415	18402	30100000	29428299	0.977684	6607	0	716094	29384595	28816225	13284
16	CamHum	F	Medium	24856251	11927590	0.479863	345865	0	12928661	11407338	9614666	4864	67100000	65754232	0.979944	4318	0	1314675	65727891	65465410	37065
17	CamHum	M	Medium	36763923	12208764	0.332085	128067	0	24555159	11782125	9512385	12617	41000000	40447661	0.986528	3902	0	560954	40424593	40239789	17662
18	CamHum	F	Medium	47986151	16562204	0.345145	844848	0	31423947	15704027	15554793	18897	32700000	32640969	0.998195	709	0	59108	32629075	32577135	16069
19	CamHum	M	Old	48811128	26327795	0.539381	234068	0	22483333	25752891	23572387	9283		72439967	0.997796	1966	0	193210	72431523	72334145	32444
20	CamGor	M	Old	33141570	12377956	0.373487	507830	0	20763614	11851101	11721780	11621	57000000	50013224	0.877425	48589	0	6977787	49936250	49597283	81452
21	CamGor	M	Old	4106000	1996566	0.486256	68380	0	2109434	1924808	1901382	1757	37800000	25549238	0.675906	410735	0	12217603	24839341	21807024	212639
22	CamGor	F	Old	29226830	8714367	0.298163	1049652	0	20512463	7653697	7573081	10845	26000000	16345284	0.628665	14051	0	9620053	16196947	13830939	214744
23	CamGor	M	Medium	35630452	9453178	0.265312	452024	0	26177274	8970195	8808088	21832	51100000	28699843	0.561641	40281	0	22398794	28356506	25685570	152358
24	CamGor	M	Medium	35706112	22297899	0.624484	930928	0	13408213	20987268	19344587	12248	24800000	22902120	0.923473	4131	0	1886357	22869829	22504041	30375
25	CamHum	F	Medium	35627331	9556892	0.268246	178655	0	26070439	9367871	9275110	28312	94000000	91841029	0.977032	4421	0	2184121	91799593	91443918	36732
26	CamGor	F	Old	38054040	23846330	0.626644	1444151	0	14207710	22295400	21884083	9809	50400000	46323720	0.919121	43632	0	4038198	46120989	43459144	67780
27	CamGor	F	Old	48865993	19652742	0.402176	1279564	0	29213251	17720910	12563833	18435	40100000	32875202	0.81983	19939	0	7262405	32503533	31262529	57702
28	CamHum	M	Medium	40350156	19094228	0.473213	3168358	0	21255928	15442618	12161996	9117	39600000	39182396	0.989454	1847	0	450628	39145567	38609887	30426
29	CamHum	M	Old	48553144	15164197	0.312322	455356	0	33388947	14690002	14526300	19815	48300000	47815406	0.989967	1250	0	488975	47790915	47544283	21404
30	CamHum	M	Old	53003117	39016632	0.73612	16663345	0	13986485	22089211	20788099	282443	38900000	37037653	0.952125	7569	0	1817480	36990541	36615467	85182
31	CamHum	F	Old	47445580	14820059	0.312359	357951	0	32625521	14442700	14311921	9922	60500000	60333272	0.997244	1273	0	127665	60311616	60136582	26986
32	CamChim	NA	NA	55872151	25305156	0.452912	3162976	0	30566995	22026064	21678154	91012	66500000	61568281	0.925839	39547	0	4910882	61447635	59523745	866391
33	CamGor	NA	NA	53762996	17943873	0.333759	512170	0	35819123	17402093	17213171	7029	20500000	19516987	0.952048	13299	0	1019939	19464999	19281346	11116
34	CamChim	NA	NA	57943840	34029847	0.58729	5214282	0	23913993	28536376	28098380	87986	27700000	26887798	0.970679	19258	0	852283	26855542	26524668	52021
35	CamChim	NA	NA	45219087	20274825	0.448369	1368029	0	24944262	18339532	12495439	31459	41000000	39714654	0.96865	7086	0	1259482	39681798	38414079	153537
36	CamGor	NA	Young	47428501	30204471	0.636842	2223854	0	17224030	27516491	25519272	12979	40600000	39332568	0.968782	51377	0	1241627	39266683	39108041	31612
37	CamGor	M	Old	47601792	15566449	0.327014	1019597	0	32035343	14529430	14397208	18188	23000000	20918933	0.909519	7270	0	2104994	20899175	20706903	13315
38	CamHum	F	Medium	881006	367317	0.416929	38249	0	513689	321967	260317	246	22900000	20571311	0.898311	13632	0	2340093	20541692	20314986	24011
39	CamGor	M	Old	43005161	17651694	0.410455	1437430	0	25353467	15653934	11515962	16259	28100000	19122714	0.680524	39350	0	8996081	19048198	18636171	48789
40	CamChim	NA	NA	33433075	29028275	0.86825	2825037	0	4404800	26173513	25927730	6418	41800000	38820182	0.928712	246981	0	2932053	38525292	36924871	1187814
41	CamGor	NA	Young	30004274	16824779	0.560746	949005	0	13179495	15174439	10680363	3699	9500000	6678337	0.702983	49637	0	2822307	6610270	6404389	50550
42	CamHum	M	Old	32727283	18077606	0.552371	3894409	0	14649677	14176776	14080060	19179	40900000	38936421	0.951991	632343	0	1981166	38216755	36914486	1149263
43	CamHum	F	Young	48768727	20254361	0.415315	310008	0	28514366	19933888	19798162	8787	27900000	27146567	0.972995	2334	0	778281	27129898	27014046	13586
44	CamHum	M	Young	31415445	14054554	0.447377	113814	0	17360891	13676450	10812934	10342	47700000	47430941	0.994359	3591	0	235184	47397705	47160827	20952
45	CamHum	F	Medium	46815417	16088171	0.343651	716544	0	30727246	15314922	15071682	10658	49500000	49127480	0.992474	1357	0	343037	49100969	48795617	18817
46	CapHum	M	Medium	32145553	16632613	0.517416	2678251	0	15512940	13643571	11659148	4217	26200000	25788753	0.984304	6919	0	370599	25764038	25678087	19054
47	CapGor	M	Medium	53995233	20953021	0.388053	235731	0	33042212	20695685	19940469	607518	27700000	10649106	0.384444	58830	0	17028221	10484081	5588564	3313404
48	CapHum	F	Young	28077813	9447145	0.336463	190291	0	18630668	9247118	9072544	109925	43400000	43052558	0.991994	2697	0	317561	43043228	42974316	18484
49	CapGor	F	Medium	45427132	18645564	0.41045	547385	0	26781568	18074523	17353104	535056	46900000	40289531	0.859052	20678	0	6653608	40052664	36743530	379469
50	CapHum	F	Medium	32171968	15934588	0.495294	2284567	0	16237380	13313597	10828368	1818	48500000	48331615	0.996528	2686	0	119871	48283695	47834706	28271
51	CapChim	M	Old	41165084	15709166	0.381614	881162	0	25455918	14807157	14634851	9059	22700000	11831114	0.521194	21166	0	10892905	11688434	1564222	9173305
52	CapGor	M	Old	47097348	15530245	0.329748	459944	0	31567103	14656349	10703174	17916	37600000	14410734	0.383264	147798	0	23170621	14130454	4303961	8135877
53	CapGor	F	Old	46098446	18898969	0.40997	657472	0	27199477	18215773	17995707	21750	72500000	27723810	0.382397	581892	0	44810959	26812939	9344011	14654886
54	CapChim	F	Medium	34941913	15824924	0.452892	2726004	0	19116989	13092548	13001976	12465	85600000	41856292	0.488975	57070	0	43780025	40424542	3890407	33033500
55	CapGor	F	Medium	40604566	20088436	0.494733	1334649	0	20516130	18740722	18550262	91305	42700000	25836880	0.605079	116868	0	16892813	25570382	15736327	7929338
56	CapGor	M	Medium	45052553	25104116	0.557218	6286069	0	19948437	18757218	18476510	13744	67400000	36309651	0.538719	442899	0	31125847	35400609	22761229	9351316
57	CapChim	M	Old	56100511	42832076	0.763488	31179718	0	13268435	11161994	6908531	3952	31700000	24309246	0.766853	901169	0	7361276	23324905	16636168	5631075
58	CapHum	M	Medium	36644781	18500134	0.50485	1638445	0	18144647	16621004	14014559	837841	37000000	36920735	0.997858	2566	0	89764	36910259	36824795	24615
59	CapHum	M	Old	33240389	19203597	0.577719	7786790	0	14036792	11391545	11229741	5621	17500000	17410867	0.994907	1203	0	40954	17404479	17362609	10042
60	CapHum	M	Young	44137112	43697092	0.990031	39372996	0	440020	4289582	4048056	1985	32300000	31449816	0.973679	354520	0	821113	31044789	30027201	841352
61	CapChim	M	Old	57484272	30846120	0.536601	4827877	0	26638152	25990517	25726147	9840	1580000	952980	0.603152	7308	0	628482	937662	378764	390528
62	CapHum	M	Medium	45877675	22835085	0.497738	198650	0	23042590	22605340	22376889	23504	45500000	44324084	0.974156	5308	0	1177947	44277082	6437229	37690081
63	CapChim	M	Old	40768741	16039798	0.393434	354657	0	24728943	15184628	10949913	9436	20700000	10213906	0.493425	22543	0	10515677	10080404	968603	8169521
64	CapChim	F	Medium	41069112	19564295	0.476375	189844	0	21504817	19332161	19119246	2627	22900000	9344759	0.408068	17329	0	13564579	9256935	6543062	1766630
